# Defining the Immune Responses for SARS-CoV-2-Human Macrophage Interactions

**DOI:** 10.1101/2021.07.07.449660

**Authors:** Mai M. Abdelmoaty, Pravin Yeapuri, Jatin Machhi, Katherine E. Olson, Farah Shahjin, You Zhou, Liang Jingjing, Kabita Pandey, Arpan Acharya, Siddappa N. Byrareddy, R. Lee Mosley, Howard E. Gendelman

## Abstract

Host innate immune response follows severe acute respiratory syndrome coronavirus 2 (SARS-CoV-2) infection, and it is the driver of the acute respiratory distress syndrome (ARDS) amongst other inflammatory end-organ morbidities. Such life-threatening coronavirus disease 2019 (COVID-19) is heralded by virus-induced activation of mononuclear phagocytes (MPs; monocytes, macrophages, and dendritic cells). MPs play substantial roles in aberrant immune secretory activities affecting profound systemic inflammation and end organ malfunctions. All follow an abortive viral infection. To elucidate SARS-CoV-2-MP interactions we investigated transcriptomic and proteomic profiles of human monocyte-derived macrophages. While expression of the SARS-CoV-2 receptor, the angiotensin-converting enzyme 2, paralleled monocyte-macrophage differentiation it failed to affect productive viral infection. In contrast, simple macrophage viral exposure led to robust pro-inflammatory cytokine and chemokine expression but attenuated type I interferon (IFN) activity. Both paralleled dysregulation of innate immune signaling pathways specifically those linked to IFN. We conclude that the SARS-CoV-2-infected host mounts a robust innate immune response characterized by a pro-inflammatory storm heralding consequent end-organ tissue damage.
