## Supplementary file 3 for "Defining the Immune Responses for SARS-CoV-2-Human Macrophage Interactions"

### Sheet: Day1_ClueGO Results
ID	Term	Ontology Source	Term PValue	Term PValue Corrected with Bonferroni step down	Group PValue	Group PValue Corrected with Bonferroni step down	GOLevels	GOGroups	% Associated Genes	Nr. Genes	Associated Genes Found
GO:0002862	negative regulation of inflammatory response to antigenic stimulus	GO_ImmuneSystemProcess-EBI-UniProt-GOA-ACAP-ARAP_04.06.2021_00h00	0.000205086	0.047785	0.000205086	0.000205086	[3, 4]	Group0	4.88889	11	[ADAM17, FCGR3A, GNAI2, GNAS, GNG2, IFNAR1, IGHG2, MYH9, PTRH2, RHBDF2, SRC]
GO:0002366	leukocyte activation involved in immune response	GO_ImmuneSystemProcess-EBI-UniProt-GOA-ACAP-ARAP_04.06.2021_00h00	7.44421e-15	1.82383e-12	5.27179e-14	1.58154e-13	[2, 3]	Group1	20.7332	164	[ACTR1B, ADA, ADGRE2, AIFM2, ALDOA, ALDOC, ANO6, ANPEP, ANXA1, ANXA2, APBB1IP, ARPC5, ARSA, ATP6AP2, ATP6V0C, BST2, BTK, C3AR1, C5AR1, CAP1, CAT, CD300A, CD36, CD44, CD59, CD63, CD84, CHAMP1, CKAP4, CLEC5A, COMMD3, COPB1, COTL1, CPNE3, CSTB, CYB5R3, CYBA, CYFIP1, DDX3X, DEGS1, DERA, DNAJC3, DNAJC5, DOCK11, DYNC1LI1, DYNLL1, EEF1A1, EEF2, EIF2AK4, FABP5, FGL2, FTH1, GLIPR1, GPI, GSN, GSTP1, HBB, H…
GO:0002444	myeloid leukocyte mediated immunity	GO_ImmuneSystemProcess-EBI-UniProt-GOA-ACAP-ARAP_04.06.2021_00h00	6.56156e-17	1.61414e-14	5.27179e-14	1.58154e-13	[3]	Group1	22.9904	143	[ACTR1B, ADAM17, ADGRE2, AIFM2, ALDOA, ALDOC, ANO6, ANPEP, ANXA2, ARPC5, ARSA, ATP6AP2, ATP6V0C, BST2, BTK, C3AR1, C5AR1, CAP1, CAT, CD300A, CD36, CD44, CD59, CD63, CD84, CHAMP1, CKAP4, CLEC5A, COMMD3, COPB1, COTL1, CPNE3, CSTB, CYB5R3, CYBA, CYFIP1, DDX3X, DEGS1, DERA, DHX36, DNAJC3, DNAJC5, DYNC1LI1, DYNLL1, EEF1A1, EEF2, FABP5, FGL2, FTH1, GLIPR1, GPI, GSN, GSTP1, HBB, HEBP2, HK3, HMOX1, HMOX2…
GO:0036230	granulocyte activation	GO_ImmuneSystemProcess-EBI-UniProt-GOA-ACAP-ARAP_04.06.2021_00h00	1.33917e-17	3.32113e-15	5.27179e-14	1.58154e-13	[3]	Group1	24.0642	135	[ACTR1B, AIFM2, ALDOA, ALDOC, ANO6, ANPEP, ANXA2, ARPC5, ARSA, ATP6AP2, ATP6V0C, BST2, C3AR1, C5AR1, CAP1, CAT, CD300A, CD36, CD44, CD59, CD63, CHAMP1, CKAP4, CLEC5A, COMMD3, COPB1, COTL1, CPNE3, CSTB, CYB5R3, CYBA, CYFIP1, DDX3X, DEGS1, DERA, DNAJC3, DNAJC5, DYNC1LI1, DYNLL1, EEF1A1, EEF2, FABP5, FGL2, FTH1, GLIPR1, GPI, GSN, GSTP1, HBB, HEBP2, HK3, HMOX2, HOOK3, HSP90AA1, HSP90AB1, HSPA1A, IDH1…
GO:0002275	myeloid cell activation involved in immune response	GO_ImmuneSystemProcess-EBI-UniProt-GOA-ACAP-ARAP_04.06.2021_00h00	6.62913e-18	1.65728e-15	5.27179e-14	1.58154e-13	[3, 4]	Group1	23.4528	144	[ACTR1B, ADGRE2, AIFM2, ALDOA, ALDOC, ANO6, ANPEP, ANXA2, ARPC5, ARSA, ATP6AP2, ATP6V0C, BST2, BTK, C3AR1, C5AR1, CAP1, CAT, CD300A, CD36, CD44, CD59, CD63, CD84, CHAMP1, CKAP4, CLEC5A, COMMD3, COPB1, COTL1, CPNE3, CSTB, CYB5R3, CYBA, CYFIP1, DDX3X, DEGS1, DERA, DNAJC3, DNAJC5, DYNC1LI1, DYNLL1, EEF1A1, EEF2, FABP5, FGL2, FTH1, GLIPR1, GPI, GSN, GSTP1, HBB, HEBP2, HK3, HMOX1, HMOX2, HOOK3, HSP90A…
GO:0002446	neutrophil mediated immunity	GO_ImmuneSystemProcess-EBI-UniProt-GOA-ACAP-ARAP_04.06.2021_00h00	1.90576e-17	4.70722e-15	5.27179e-14	1.58154e-13	[4]	Group1	24.1007	134	[ACTR1B, ADAM17, AIFM2, ALDOA, ALDOC, ANO6, ANPEP, ANXA2, ARPC5, ARSA, ATP6AP2, ATP6V0C, BST2, C3AR1, C5AR1, CAP1, CAT, CD300A, CD36, CD44, CD59, CD63, CHAMP1, CKAP4, CLEC5A, COMMD3, COPB1, COTL1, CPNE3, CSTB, CYB5R3, CYBA, CYFIP1, DDX3X, DEGS1, DERA, DNAJC3, DNAJC5, DYNC1LI1, DYNLL1, EEF1A1, EEF2, FABP5, FGL2, FTH1, GLIPR1, GPI, GSN, GSTP1, HBB, HEBP2, HK3, HMOX2, HOOK3, HSP90AA1, HSP90AB1, HSPA…
GO:0042119	neutrophil activation	GO_ImmuneSystemProcess-EBI-UniProt-GOA-ACAP-ARAP_04.06.2021_00h00	1.08218e-17	2.69464e-15	5.27179e-14	1.58154e-13	[4]	Group1	24.1441	134	[ACTR1B, AIFM2, ALDOA, ALDOC, ANO6, ANPEP, ANXA2, ARPC5, ARSA, ATP6AP2, ATP6V0C, BST2, C3AR1, C5AR1, CAP1, CAT, CD300A, CD36, CD44, CD59, CD63, CHAMP1, CKAP4, CLEC5A, COMMD3, COPB1, COTL1, CPNE3, CSTB, CYB5R3, CYBA, CYFIP1, DDX3X, DEGS1, DERA, DNAJC3, DNAJC5, DYNC1LI1, DYNLL1, EEF1A1, EEF2, FABP5, FGL2, FTH1, GLIPR1, GPI, GSN, GSTP1, HBB, HEBP2, HK3, HMOX2, HOOK3, HSP90AA1, HSP90AB1, HSPA1A, IDH1…
GO:0002283	neutrophil activation involved in immune response	GO_ImmuneSystemProcess-EBI-UniProt-GOA-ACAP-ARAP_04.06.2021_00h00	4.44626e-18	1.11601e-15	5.27179e-14	1.58154e-13	[4, 5]	Group1	24.4936	133	[ACTR1B, AIFM2, ALDOA, ALDOC, ANO6, ANPEP, ANXA2, ARPC5, ARSA, ATP6AP2, ATP6V0C, BST2, C3AR1, C5AR1, CAP1, CAT, CD300A, CD36, CD44, CD59, CD63, CHAMP1, CKAP4, CLEC5A, COMMD3, COPB1, COTL1, CPNE3, CSTB, CYB5R3, CYBA, CYFIP1, DDX3X, DEGS1, DERA, DNAJC3, DNAJC5, DYNC1LI1, DYNLL1, EEF1A1, EEF2, FABP5, FGL2, FTH1, GLIPR1, GPI, GSN, GSTP1, HBB, HEBP2, HK3, HMOX2, HOOK3, HSP90AA1, HSP90AB1, HSPA1A, IDH1…
GO:0043312	neutrophil degranulation	GO_ImmuneSystemProcess-EBI-UniProt-GOA-ACAP-ARAP_04.06.2021_00h00	1.68941e-18	4.2573e-16	5.27179e-14	1.58154e-13	[3, 5, 6]	Group1	24.7212	133	[ACTR1B, AIFM2, ALDOA, ALDOC, ANO6, ANPEP, ANXA2, ARPC5, ARSA, ATP6AP2, ATP6V0C, BST2, C3AR1, C5AR1, CAP1, CAT, CD300A, CD36, CD44, CD59, CD63, CHAMP1, CKAP4, CLEC5A, COMMD3, COPB1, COTL1, CPNE3, CSTB, CYB5R3, CYBA, CYFIP1, DDX3X, DEGS1, DERA, DNAJC3, DNAJC5, DYNC1LI1, DYNLL1, EEF1A1, EEF2, FABP5, FGL2, FTH1, GLIPR1, GPI, GSN, GSTP1, HBB, HEBP2, HK3, HMOX2, HOOK3, HSP90AA1, HSP90AB1, HSPA1A, IDH1…
GO:0002474	antigen processing and presentation of peptide antigen via MHC class I	GO_ImmuneSystemProcess-EBI-UniProt-GOA-ACAP-ARAP_04.06.2021_00h00	5.83291e-11	1.42323e-08	2.18567e-08	4.37134e-08	[3]	Group2	36.8932	38	[CALR, CANX, CD36, CYBA, IKBKB, IKBKG, ITGAV, LNPEP, NCF2, PSMA1, PSMA4, PSMB10, PSMB3, PSMB5, PSMB6, PSMB7, PSMC1, PSMC2, PSMC3, PSMC4, PSMC5, PSMD1, PSMD10, PSMD11, PSMD12, PSMD13, PSMD14, PSMD3, PSMD4, PSMD7, SEC13, SEC22B, SEC23A, SEC24A, SEC24B, SEC24C, SEC24D, VAMP3]
GO:0002478	antigen processing and presentation of exogenous peptide antigen	GO_ImmuneSystemProcess-EBI-UniProt-GOA-ACAP-ARAP_04.06.2021_00h00	2.30921e-10	5.61137e-08	2.18567e-08	4.37134e-08	[3]	Group2	29.0323	54	[ACTR1A, ACTR1B, AP1B1, AP2A1, CALR, CANX, CAPZA2, CD36, CLTA, CLTC, CYBA, DCTN2, DCTN3, DCTN4, DCTN5, DYNC1LI1, DYNC1LI2, DYNLL1, IKBKB, IKBKG, ITGAV, KIF3B, LGMN, LNPEP, NCF2, PSMA1, PSMA4, PSMB10, PSMB3, PSMB5, PSMB6, PSMB7, PSMC1, PSMC2, PSMC3, PSMC4, PSMC5, PSMD1, PSMD10, PSMD11, PSMD12, PSMD13, PSMD14, PSMD3, PSMD4, PSMD7, SEC13, SEC22B, SEC23A, SEC24A, SEC24B, SEC24C, SEC24D, VAMP3]
GO:0042590	antigen processing and presentation of exogenous peptide antigen via MHC class I	GO_ImmuneSystemProcess-EBI-UniProt-GOA-ACAP-ARAP_04.06.2021_00h00	5.17975e-09	1.24832e-06	2.18567e-08	4.37134e-08	[4]	Group2	36.4706	31	[CALR, CD36, CYBA, IKBKB, IKBKG, ITGAV, LNPEP, NCF2, PSMA1, PSMA4, PSMB10, PSMB3, PSMB5, PSMB6, PSMB7, PSMC1, PSMC2, PSMC3, PSMC4, PSMC5, PSMD1, PSMD10, PSMD11, PSMD12, PSMD13, PSMD14, PSMD3, PSMD4, PSMD7, SEC22B, VAMP3]
GO:0045089	positive regulation of innate immune response	GO_ImmuneSystemProcess-EBI-UniProt-GOA-ACAP-ARAP_04.06.2021_00h00	2.74757e-06	0.000659417	2.18567e-08	4.37134e-08	[3, 4, 5]	Group2	22.7848	54	[CD209, DHX9, EP300, FADD, GBP5, HEXIM1, HMGB2, HSP90AA1, IKBKB, IKBKG, IRF3, LAMP1, LBP, LSM14A, MYO1C, NECTIN2, NLRC4, PAK2, PQBP1, PSMA1, PSMA4, PSMB10, PSMB3, PSMB5, PSMB6, PSMB7, PSMC1, PSMC2, PSMC3, PSMC4, PSMC5, PSMD1, PSMD10, PSMD11, PSMD12, PSMD13, PSMD14, PSMD3, PSMD4, PSMD7, PSPC1, PYCARD, RELB, RNASE3, RPS19, RPSA, SKP1, SPI1, SRC, TAB1, TBK1, TYROBP, UBE2K, VAV1]
GO:0002218	activation of innate immune response	GO_ImmuneSystemProcess-EBI-UniProt-GOA-ACAP-ARAP_04.06.2021_00h00	9.40711e-06	0.0022483	2.18567e-08	4.37134e-08	[2, 4, 5, 6]	Group2	24.6835	39	[CD209, EP300, HEXIM1, HSP90AA1, IKBKB, IKBKG, NLRC4, PAK2, PQBP1, PSMA1, PSMA4, PSMB10, PSMB3, PSMB5, PSMB6, PSMB7, PSMC1, PSMC2, PSMC3, PSMC4, PSMC5, PSMD1, PSMD10, PSMD11, PSMD12, PSMD13, PSMD14, PSMD3, PSMD4, PSMD7, PSPC1, PYCARD, RELB, RNASE3, SKP1, SRC, TAB1, TBK1, TYROBP]
GO:0002479	antigen processing and presentation of exogenous peptide antigen via MHC class I, TAP-dependent	GO_ImmuneSystemProcess-EBI-UniProt-GOA-ACAP-ARAP_04.06.2021_00h00	4.301e-09	1.04084e-06	2.18567e-08	4.37134e-08	[5]	Group2	37.5	30	[CALR, CD36, CYBA, IKBKB, IKBKG, ITGAV, NCF2, PSMA1, PSMA4, PSMB10, PSMB3, PSMB5, PSMB6, PSMB7, PSMC1, PSMC2, PSMC3, PSMC4, PSMC5, PSMD1, PSMD10, PSMD11, PSMD12, PSMD13, PSMD14, PSMD3, PSMD4, PSMD7, SEC22B, VAMP3]
GO:1901532	regulation of hematopoietic progenitor cell differentiation	GO_ImmuneSystemProcess-EBI-UniProt-GOA-ACAP-ARAP_04.06.2021_00h00	2.02049e-05	0.00478855	2.18567e-08	4.37134e-08	[5]	Group2	28.125	27	[CBFB, DHX36, FLCN, NUDT21, PSMA1, PSMA4, PSMB10, PSMB3, PSMB5, PSMB6, PSMB7, PSMC1, PSMC2, PSMC3, PSMC4, PSMC5, PSMD1, PSMD10, PSMD11, PSMD12, PSMD13, PSMD14, PSMD3, PSMD4, PSMD7, SETD1A, SPI1]
GO:0002758	innate immune response-activating signal transduction	GO_ImmuneSystemProcess-EBI-UniProt-GOA-ACAP-ARAP_04.06.2021_00h00	3.8399e-05	0.00898536	2.18567e-08	4.37134e-08	[3, 5, 6, 7]	Group2	25.3968	32	[CD209, EP300, IKBKB, IKBKG, PAK2, PSMA1, PSMA4, PSMB10, PSMB3, PSMB5, PSMB6, PSMB7, PSMC1, PSMC2, PSMC3, PSMC4, PSMC5, PSMD1, PSMD10, PSMD11, PSMD12, PSMD13, PSMD14, PSMD3, PSMD4, PSMD7, RELB, RNASE3, SKP1, SRC, TAB1, TYROBP]
GO:1902036	regulation of hematopoietic stem cell differentiation	GO_ImmuneSystemProcess-EBI-UniProt-GOA-ACAP-ARAP_04.06.2021_00h00	3.1979e-05	0.00754704	2.18567e-08	4.37134e-08	[6]	Group2	29.4872	23	[CBFB, PSMA1, PSMA4, PSMB10, PSMB3, PSMB5, PSMB6, PSMB7, PSMC1, PSMC2, PSMC3, PSMC4, PSMC5, PSMD1, PSMD10, PSMD11, PSMD12, PSMD13, PSMD14, PSMD3, PSMD4, PSMD7, SETD1A]
GO:0002220	innate immune response activating cell surface receptor signaling pathway	GO_ImmuneSystemProcess-EBI-UniProt-GOA-ACAP-ARAP_04.06.2021_00h00	3.50247e-05	0.0082308	2.18567e-08	4.37134e-08	[4, 6, 7, 8]	Group2	25.6	32	[CD209, EP300, IKBKB, IKBKG, PAK2, PSMA1, PSMA4, PSMB10, PSMB3, PSMB5, PSMB6, PSMB7, PSMC1, PSMC2, PSMC3, PSMC4, PSMC5, PSMD1, PSMD10, PSMD11, PSMD12, PSMD13, PSMD14, PSMD3, PSMD4, PSMD7, RELB, RNASE3, SKP1, SRC, TAB1, TYROBP]
GO:0002223	stimulatory C-type lectin receptor signaling pathway	GO_ImmuneSystemProcess-EBI-UniProt-GOA-ACAP-ARAP_04.06.2021_00h00	1.36273e-05	0.0032433	2.18567e-08	4.37134e-08	[5, 7, 8, 9]	Group2	26.4463	32	[CD209, EP300, IKBKB, IKBKG, PAK2, PSMA1, PSMA4, PSMB10, PSMB3, PSMB5, PSMB6, PSMB7, PSMC1, PSMC2, PSMC3, PSMC4, PSMC5, PSMD1, PSMD10, PSMD11, PSMD12, PSMD13, PSMD14, PSMD3, PSMD4, PSMD7, RELB, RNASE3, SKP1, SRC, TAB1, TYROBP]

### Sheet: Day3_ClueGO Results
ID	Term	Ontology Source	Term PValue	Term PValue Corrected with Bonferroni step down	Group PValue	Group PValue Corrected with Bonferroni step down	GOLevels	GOGroups	% Associated Genes	Nr. Genes	Associated Genes Found
GO:0002366	leukocyte activation involved in immune response	GO_ImmuneSystemProcess-EBI-UniProt-GOA-ACAP-ARAP_04.06.2021_00h00	1.00732e-08	2.18589e-06	1.14846e-07	1.14846e-07	[2, 3]	Group0	15.1707	120	[A1BG, ACTR1B, ADAM8, ADGRE2, AGA, AHSG, ALDOC, ANO6, ANPEP, ANXA1, ANXA2, BIN2, BST2, C5AR1, C6orf120, CAND1, CAP1, CAT, CBL, CCT2, CD300A, CD33, CD36, CKAP4, CNN2, COTL1, CST3, CTSB, CYBA, DDOST, DNAJC5, DSP, DYNC1LI1, DYNLL1, EEF2, ENPP3, EXOSC3, FABP5, FCER1G, FUCA2, GLIPR1, GOLGA7, GPI, GUSB, HEBP2, HOOK3, HPR, HSP90AA1, HSPD1, HUWE1, HVCN1, IFI35, ILF2, IQGAP1, ITGAL, ITGAM, ITGAV, KARS1, K…
GO:0002444	myeloid leukocyte mediated immunity	GO_ImmuneSystemProcess-EBI-UniProt-GOA-ACAP-ARAP_04.06.2021_00h00	4.84364e-10	1.05591e-07	1.14846e-07	1.14846e-07	[3]	Group0	16.7203	104	[A1BG, ACTR1B, ADAM8, ADGRE2, AGA, AHSG, ALDOC, ANO6, ANPEP, ANXA2, BIN2, BST2, C5AR1, C6orf120, CAND1, CAP1, CAT, CBL, CCT2, CD300A, CD33, CD36, CKAP4, CNN2, COTL1, CST3, CTSB, CYBA, DDOST, DNAJC5, DSP, DYNC1LI1, DYNLL1, EEF2, FABP5, FCER1G, FUCA2, GLIPR1, GOLGA7, GPI, GUSB, HEBP2, HOOK3, HPR, HSP90AA1, HUWE1, HVCN1, ILF2, IQGAP1, ITGAL, ITGAM, ITGAV, KCMF1, LAIR1, LILRB2, LRG1, LYZ, MGST1, MILR…
GO:0036230	granulocyte activation	GO_ImmuneSystemProcess-EBI-UniProt-GOA-ACAP-ARAP_04.06.2021_00h00	2.44135e-11	5.41979e-09	1.14846e-07	1.14846e-07	[3]	Group0	17.8253	100	[A1BG, ACTR1B, ADAM8, AGA, AHSG, ALDOC, ANO6, ANPEP, ANXA2, BIN2, BST2, C5AR1, C6orf120, CAND1, CAP1, CAT, CCT2, CD300A, CD33, CD36, CKAP4, CNN2, COTL1, CST3, CTSB, CYBA, DDOST, DNAJC5, DSP, DYNC1LI1, DYNLL1, EEF2, ENPP3, FABP5, FCER1G, FUCA2, GLIPR1, GOLGA7, GPI, GUSB, HEBP2, HOOK3, HPR, HSP90AA1, HUWE1, HVCN1, ILF2, IQGAP1, ITGAL, ITGAM, ITGAV, KARS1, KCMF1, LAIR1, LILRB2, LRG1, LYZ, MGST1, MMP…
GO:0002275	myeloid cell activation involved in immune response	GO_ImmuneSystemProcess-EBI-UniProt-GOA-ACAP-ARAP_04.06.2021_00h00	1.61036e-11	3.6072e-09	1.14846e-07	1.14846e-07	[3, 4]	Group0	17.4267	107	[A1BG, ACTR1B, ADAM8, ADGRE2, AGA, AHSG, ALDOC, ANO6, ANPEP, ANXA2, BIN2, BST2, C5AR1, C6orf120, CAND1, CAP1, CAT, CBL, CCT2, CD300A, CD33, CD36, CKAP4, CNN2, COTL1, CST3, CTSB, CYBA, DDOST, DNAJC5, DSP, DYNC1LI1, DYNLL1, EEF2, ENPP3, FABP5, FCER1G, FUCA2, GLIPR1, GOLGA7, GPI, GUSB, HEBP2, HOOK3, HPR, HSP90AA1, HUWE1, HVCN1, IFI35, ILF2, IQGAP1, ITGAL, ITGAM, ITGAV, KARS1, KCMF1, LAIR1, LILRB2, L…
GO:0002446	neutrophil mediated immunity	GO_ImmuneSystemProcess-EBI-UniProt-GOA-ACAP-ARAP_04.06.2021_00h00	1.0596e-10	2.32052e-08	1.14846e-07	1.14846e-07	[4]	Group0	17.6259	98	[A1BG, ACTR1B, ADAM8, AGA, AHSG, ALDOC, ANO6, ANPEP, ANXA2, BIN2, BST2, C5AR1, C6orf120, CAND1, CAP1, CAT, CCT2, CD300A, CD33, CD36, CKAP4, CNN2, COTL1, CST3, CTSB, CYBA, DDOST, DNAJC5, DSP, DYNC1LI1, DYNLL1, EEF2, FABP5, FCER1G, FUCA2, GLIPR1, GOLGA7, GPI, GUSB, HEBP2, HOOK3, HPR, HSP90AA1, HUWE1, HVCN1, ILF2, IQGAP1, ITGAL, ITGAM, ITGAV, KCMF1, LAIR1, LILRB2, LRG1, LYZ, MGST1, MMP9, MTCH1, MYD8…
GO:0042119	neutrophil activation	GO_ImmuneSystemProcess-EBI-UniProt-GOA-ACAP-ARAP_04.06.2021_00h00	6.6875e-11	1.47125e-08	1.14846e-07	1.14846e-07	[4]	Group0	17.6577	98	[A1BG, ACTR1B, ADAM8, AGA, AHSG, ALDOC, ANO6, ANPEP, ANXA2, BIN2, BST2, C5AR1, C6orf120, CAND1, CAP1, CAT, CCT2, CD300A, CD33, CD36, CKAP4, CNN2, COTL1, CST3, CTSB, CYBA, DDOST, DNAJC5, DSP, DYNC1LI1, DYNLL1, EEF2, FABP5, FCER1G, FUCA2, GLIPR1, GOLGA7, GPI, GUSB, HEBP2, HOOK3, HPR, HSP90AA1, HUWE1, HVCN1, ILF2, IQGAP1, ITGAL, ITGAM, ITGAV, KCMF1, LAIR1, LILRB2, LRG1, LYZ, MGST1, MMP9, MTCH1, MYD8…
GO:0002283	neutrophil activation involved in immune response	GO_ImmuneSystemProcess-EBI-UniProt-GOA-ACAP-ARAP_04.06.2021_00h00	2.16518e-11	4.82836e-09	1.14846e-07	1.14846e-07	[4, 5]	Group0	18.0479	98	[A1BG, ACTR1B, ADAM8, AGA, AHSG, ALDOC, ANO6, ANPEP, ANXA2, BIN2, BST2, C5AR1, C6orf120, CAND1, CAP1, CAT, CCT2, CD300A, CD33, CD36, CKAP4, CNN2, COTL1, CST3, CTSB, CYBA, DDOST, DNAJC5, DSP, DYNC1LI1, DYNLL1, EEF2, FABP5, FCER1G, FUCA2, GLIPR1, GOLGA7, GPI, GUSB, HEBP2, HOOK3, HPR, HSP90AA1, HUWE1, HVCN1, ILF2, IQGAP1, ITGAL, ITGAM, ITGAV, KCMF1, LAIR1, LILRB2, LRG1, LYZ, MGST1, MMP9, MTCH1, MYD8…
GO:0043312	neutrophil degranulation	GO_ImmuneSystemProcess-EBI-UniProt-GOA-ACAP-ARAP_04.06.2021_00h00	3.17464e-11	7.01596e-09	1.14846e-07	1.14846e-07	[3, 5, 6]	Group0	18.0297	97	[A1BG, ACTR1B, ADAM8, AGA, AHSG, ALDOC, ANO6, ANPEP, ANXA2, BIN2, BST2, C5AR1, C6orf120, CAND1, CAP1, CAT, CCT2, CD300A, CD33, CD36, CKAP4, CNN2, COTL1, CST3, CTSB, CYBA, DDOST, DNAJC5, DSP, DYNC1LI1, DYNLL1, EEF2, FABP5, FCER1G, FUCA2, GLIPR1, GOLGA7, GPI, GUSB, HEBP2, HOOK3, HPR, HSP90AA1, HUWE1, HVCN1, ILF2, IQGAP1, ITGAL, ITGAM, ITGAV, KCMF1, LAIR1, LILRB2, LRG1, LYZ, MGST1, MMP9, MTCH1, NFKB…
GO:0002253	activation of immune response	GO_ImmuneSystemProcess-EBI-UniProt-GOA-ACAP-ARAP_04.06.2021_00h00	1.34284e-05	0.00283339	1.9749e-09	3.94981e-09	[1, 3, 4]	Group1	14.4674	91	[A2M, ACTB, ACTG1, ACTR3, APCS, APLP2, C2, C5AR1, C6, C8B, CBFB, CD276, CD300A, CFB, CFH, CFI, CPN2, CPNE2, CRK, DGKZ, EIF2B2, ELF1, FCER1G, HSP90AA1, IGHA1, IGHA2, IGHD, IGHG2, IGHG3, IGHM, IGHV1-69D, IGHV3-49, IGHV3-66, IGHV3-7, IGHV3-72, IGHV4-4, IGHV6-1, IGKV1-5, IGKV1D-33, IGKV2-28, IGKV2D-30, IGKV3D-20, IGKV4-1, IGLL5, IGLV1-51, IKBKB, KHDRBS1, LAPTM5, LILRB4, NFKB1, ORC3, PAG1, PAK2, PHB, …
GO:0002474	antigen processing and presentation of peptide antigen via MHC class I	GO_ImmuneSystemProcess-EBI-UniProt-GOA-ACAP-ARAP_04.06.2021_00h00	4.14506e-08	8.87043e-06	1.9749e-09	3.94981e-09	[3]	Group1	28.1553	29	[CALR, CD36, CYBA, FCER1G, IKBKB, ITGAV, ITGB5, NCF1, NCF2, PSMA4, PSMB5, PSMB6, PSMB8, PSMC1, PSMC2, PSMC3, PSMC4, PSMC5, PSMC6, PSMD10, PSMD12, PSMD9, PSME1, SEC22B, SEC23A, SEC24C, SEC31A, SNAP23, VAMP8]
GO:0002478	antigen processing and presentation of exogenous peptide antigen	GO_ImmuneSystemProcess-EBI-UniProt-GOA-ACAP-ARAP_04.06.2021_00h00	1.42392e-07	3.03296e-05	1.9749e-09	3.94981e-09	[3]	Group1	22.043	41	[ACTR1A, ACTR1B, AP1S2, CALR, CD36, CLTA, CYBA, DCTN4, DYNC1I2, DYNC1LI1, DYNLL1, FCER1G, IKBKB, ITGAV, ITGB5, KIF11, KIF3B, KLC1, LGMN, NCF1, NCF2, PSMA4, PSMB5, PSMB6, PSMB8, PSMC1, PSMC2, PSMC3, PSMC4, PSMC5, PSMC6, PSMD10, PSMD12, PSMD9, PSME1, SEC22B, SEC23A, SEC24C, SEC31A, SNAP23, VAMP8]
GO:0002764	immune response-regulating signaling pathway	GO_ImmuneSystemProcess-EBI-UniProt-GOA-ACAP-ARAP_04.06.2021_00h00	0.000163161	0.0337742	1.9749e-09	3.94981e-09	[3]	Group1	14.1071	79	[ACTB, ACTG1, ACTR3, APLP2, C5AR1, CALM1, CBFB, CD276, CD300A, CD33, CRK, DGKZ, EIF2B2, ELF1, FCER1G, HSP90AA1, IGHA1, IGHA2, IGHD, IGHG2, IGHG3, IGHM, IGHV1-69D, IGHV3-49, IGHV3-66, IGHV3-7, IGHV3-72, IGHV4-4, IGHV6-1, IGKV1-5, IGKV1D-33, IGKV2-28, IGKV2D-30, IGKV3D-20, IGKV4-1, IGLL5, IGLV1-51, IKBKB, KHDRBS1, LAPTM5, LILRB1, LILRB2, LILRB4, MAPK8, NFKB1, ORC3, PAG1, PAK2, PIK3R1, PKN1, PLCG2, …
GO:0045088	regulation of innate immune response	GO_ImmuneSystemProcess-EBI-UniProt-GOA-ACAP-ARAP_04.06.2021_00h00	0.000123073	0.0255991	1.9749e-09	3.94981e-09	[3, 4]	Group1	15.8683	53	[A2M, ADAM8, ADAR, APLP2, APOE, CRK, FADD, FCER1G, HMGB2, HPX, HSP90AA1, IFI35, IKBKB, IRAK3, IRF3, LILRB1, NFKB1, OAS1, PAK2, PKN1, PLCG2, PLSCR1, PRKACA, PRKACB, PRKCD, PRKDC, PSMA4, PSMB5, PSMB6, PSMB8, PSMC1, PSMC2, PSMC3, PSMC4, PSMC5, PSMC6, PSMD10, PSMD12, PSMD9, PSME1, PSPC1, PTPN11, PYCARD, SERPING1, SIN3A, SPI1, SRC, STING1, TBK1, TKFC, TRIM21, TYROBP, YTHDF2]
GO:0002768	immune response-regulating cell surface receptor signaling pathway	GO_ImmuneSystemProcess-EBI-UniProt-GOA-ACAP-ARAP_04.06.2021_00h00	0.00021962	0.0450222	1.9749e-09	3.94981e-09	[4]	Group1	14.0036	78	[ACTB, ACTG1, ACTR3, APLP2, C5AR1, CALM1, CBFB, CD276, CD300A, CRK, DGKZ, EIF2B2, ELF1, FCER1G, HSP90AA1, IGHA1, IGHA2, IGHD, IGHG2, IGHG3, IGHM, IGHV1-69D, IGHV3-49, IGHV3-66, IGHV3-7, IGHV3-72, IGHV4-4, IGHV6-1, IGKV1-5, IGKV1D-33, IGKV2-28, IGKV2D-30, IGKV3D-20, IGKV4-1, IGLL5, IGLV1-51, IKBKB, KHDRBS1, LAPTM5, LILRB1, LILRB2, LILRB4, MAPK8, NFKB1, ORC3, PAG1, PAK2, PIK3R1, PKN1, PLCG2, PLSCR1…
GO:0042590	antigen processing and presentation of exogenous peptide antigen via MHC class I	GO_ImmuneSystemProcess-EBI-UniProt-GOA-ACAP-ARAP_04.06.2021_00h00	3.32147e-08	7.17438e-06	1.9749e-09	3.94981e-09	[4]	Group1	30.5882	26	[CALR, CD36, CYBA, FCER1G, IKBKB, ITGAV, ITGB5, NCF1, NCF2, PSMA4, PSMB5, PSMB6, PSMB8, PSMC1, PSMC2, PSMC3, PSMC4, PSMC5, PSMC6, PSMD10, PSMD12, PSMD9, PSME1, SEC22B, SNAP23, VAMP8]
GO:0045089	positive regulation of innate immune response	GO_ImmuneSystemProcess-EBI-UniProt-GOA-ACAP-ARAP_04.06.2021_00h00	0.000229855	0.0468905	1.9749e-09	3.94981e-09	[3, 4, 5]	Group1	16.8776	40	[ADAM8, FADD, FCER1G, HMGB2, HPX, HSP90AA1, IFI35, IKBKB, IRF3, NFKB1, PAK2, PKN1, PLCG2, PLSCR1, PRKACA, PRKACB, PRKCD, PRKDC, PSMA4, PSMB5, PSMB6, PSMB8, PSMC1, PSMC2, PSMC3, PSMC4, PSMC5, PSMC6, PSMD10, PSMD12, PSMD9, PSME1, PSPC1, PYCARD, SIN3A, SPI1, SRC, STING1, TBK1, TYROBP]
GO:0002218	activation of innate immune response	GO_ImmuneSystemProcess-EBI-UniProt-GOA-ACAP-ARAP_04.06.2021_00h00	3.82719e-05	0.00799882	1.9749e-09	3.94981e-09	[2, 4, 5, 6]	Group1	20.2532	32	[FCER1G, HSP90AA1, IKBKB, NFKB1, PAK2, PKN1, PLCG2, PRKACA, PRKACB, PRKCD, PRKDC, PSMA4, PSMB5, PSMB6, PSMB8, PSMC1, PSMC2, PSMC3, PSMC4, PSMC5, PSMC6, PSMD10, PSMD12, PSMD9, PSME1, PSPC1, PYCARD, SIN3A, SRC, STING1, TBK1, TYROBP]
GO:0002479	antigen processing and presentation of exogenous peptide antigen via MHC class I, TAP-dependent	GO_ImmuneSystemProcess-EBI-UniProt-GOA-ACAP-ARAP_04.06.2021_00h00	3.82621e-08	8.22634e-06	1.9749e-09	3.94981e-09	[5]	Group1	31.25	25	[CALR, CD36, CYBA, IKBKB, ITGAV, ITGB5, NCF1, NCF2, PSMA4, PSMB5, PSMB6, PSMB8, PSMC1, PSMC2, PSMC3, PSMC4, PSMC5, PSMC6, PSMD10, PSMD12, PSMD9, PSME1, SEC22B, SNAP23, VAMP8]
GO:0038093	Fc receptor signaling pathway	GO_ImmuneSystemProcess-EBI-UniProt-GOA-ACAP-ARAP_04.06.2021_00h00	9.75753e-06	0.0020686	1.9749e-09	3.94981e-09	[5]	Group1	18.0077	47	[ACTB, ACTG1, ACTR3, APLP2, CALM1, CRK, FCER1G, HSP90AA1, IGHG2, IGHG3, IGHV3-7, IGKV1-5, IGKV1D-33, IGKV2-28, IGKV2D-30, IGKV3D-20, IGKV4-1, IGLV1-51, IKBKB, MAPK8, NFKB1, ORC3, PAK2, PIK3R1, PKN1, PLCG2, PPP3R1, PRKCD, PSMA4, PSMB5, PSMB6, PSMB8, PSMC1, PSMC2, PSMC3, PSMC4, PSMC5, PSMC6, PSMD10, PSMD12, PSMD9, PSME1, RHBDF2, SPNS1, SRC, VAV3, WIPF1]
GO:0038095	Fc-epsilon receptor signaling pathway	GO_ImmuneSystemProcess-EBI-UniProt-GOA-ACAP-ARAP_04.06.2021_00h00	2.64641e-05	0.00555745	1.9749e-09	3.94981e-09	[6]	Group1	19.4595	36	[CALM1, FCER1G, IGHV3-7, IGKV1-5, IGKV1D-33, IGKV2-28, IGKV2D-30, IGKV3D-20, IGKV4-1, IGLV1-51, IKBKB, MAPK8, NFKB1, ORC3, PAK2, PIK3R1, PKN1, PLCG2, PPP3R1, PSMA4, PSMB5, PSMB6, PSMB8, PSMC1, PSMC2, PSMC3, PSMC4, PSMC5, PSMC6, PSMD10, PSMD12, PSMD9, PSME1, RHBDF2, SPNS1, VAV3]
GO:0002223	stimulatory C-type lectin receptor signaling pathway	GO_ImmuneSystemProcess-EBI-UniProt-GOA-ACAP-ARAP_04.06.2021_00h00	0.00019507	0.0401845	1.9749e-09	3.94981e-09	[5, 7, 8, 9]	Group1	20.6612	25	[FCER1G, IKBKB, NFKB1, PAK2, PKN1, PLCG2, PRKACA, PRKACB, PRKCD, PSMA4, PSMB5, PSMB6, PSMB8, PSMC1, PSMC2, PSMC3, PSMC4, PSMC5, PSMC6, PSMD10, PSMD12, PSMD9, PSME1, SRC, TYROBP]

### Sheet: Day5_ClueGO Results
ID	Term	Ontology Source	Term PValue	Term PValue Corrected with Bonferroni step down	Group PValue	Group PValue Corrected with Bonferroni step down	GOLevels	GOGroups	% Associated Genes	Nr. Genes	Associated Genes Found
GO:0030098	lymphocyte differentiation	GO_ImmuneSystemProcess-EBI-UniProt-GOA-ACAP-ARAP_04.06.2021_00h00	2.2948e-05	0.00610417	2.2948e-05	2.2948e-05	[3, 6]	Group0	10.1266	40	[ADA, ADAM17, ADAM8, ANXA1, ATM, BAX, BTK, CLPTM1, DNAJA3, DOCK2, EP300, FADD, FCER1G, GBA, IL18, ITGB1, LGALS1, LGALS9, LILRB2, LILRB4, MERTK, MMP14, MTOR, NCKAP1L, PCID2, PIK3R1, PNKD, PPP3CB, PRKDC, PTPN6, PTPRC, PTPRJ, RIPK2, RPL22, RPS6, SOD1, SPI1, TCIRG1, TSC1, VSIR]
GO:0002366	leukocyte activation involved in immune response	GO_ImmuneSystemProcess-EBI-UniProt-GOA-ACAP-ARAP_04.06.2021_00h00	9.07121e-21	2.57622e-18	1.18884e-20	3.56653e-20	[2, 3]	Group1	29.2035	231	[A1BG, ACAA1, ACLY, ACTR10, ACTR1B, ACTR2, ADA, ADA2, ADAM8, ADGRE2, AHSG, AIFM2, ALAD, ALDOA, ALDOC, AMPD3, ANO6, ANPEP, ANXA1, ANXA2, APAF1, APBB1IP, ARL8A, ARPC5, ATAD3B, ATP6AP2, BIN2, BST2, BTK, C3, C6orf120, CAB39, CAP1, CAT, CBL, CCT8, CD36, CD40, CD44, CD59, CD63, CD81, CD84, CHI3L1, CHIT1, CKAP4, COMMD9, CORO1A, COTL1, CPNE1, CPNE3, CRAT, CTSB, CTSD, CYB5R3, CYBA, DDOST, DDX3X, DGAT1, DN…
GO:0002444	myeloid leukocyte mediated immunity	GO_ImmuneSystemProcess-EBI-UniProt-GOA-ACAP-ARAP_04.06.2021_00h00	1.41633e-27	4.0507e-25	1.18884e-20	3.56653e-20	[3]	Group1	33.6013	209	[A1BG, ACAA1, ACLY, ACTR10, ACTR1B, ACTR2, ADA2, ADAM17, ADAM8, ADGRE2, AHSG, AIFM2, ALAD, ALDOA, ALDOC, AMPD3, ANO6, ANPEP, ANXA2, APAF1, ARL8A, ARPC5, ATAD3B, ATP6AP2, BIN2, BST2, BTK, C3, C6orf120, CAB39, CAP1, CARD9, CAT, CBL, CCT8, CD36, CD44, CD59, CD63, CD84, CHI3L1, CHIT1, CKAP4, COMMD9, COTL1, CPNE1, CPNE3, CRAT, CTSB, CTSD, CYB5R3, CYBA, DDOST, DDX1, DDX21, DDX3X, DGAT1, DNAJC3, DNAJC5,…
GO:0036230	granulocyte activation	GO_ImmuneSystemProcess-EBI-UniProt-GOA-ACAP-ARAP_04.06.2021_00h00	3.51509e-28	1.01235e-25	1.18884e-20	3.56653e-20	[3]	Group1	34.9376	196	[A1BG, ACAA1, ACLY, ACTR10, ACTR1B, ACTR2, ADA2, ADAM8, AHSG, AIFM2, ALAD, ALDOA, ALDOC, AMPD3, ANO6, ANPEP, ANXA2, APAF1, ARL8A, ARPC5, ATAD3B, ATP6AP2, BIN2, BST2, C3, C6orf120, CAB39, CAP1, CAT, CCT8, CD36, CD44, CD59, CD63, CHI3L1, CHIT1, CKAP4, COMMD9, COTL1, CPNE1, CPNE3, CRAT, CTSB, CTSD, CYB5R3, CYBA, DDOST, DDX3X, DGAT1, DNAJC3, DNAJC5, DOCK2, DSP, DYNC1H1, DYNC1LI1, DYNLL1, DYNLT1, EEF1…
GO:0002275	myeloid cell activation involved in immune response	GO_ImmuneSystemProcess-EBI-UniProt-GOA-ACAP-ARAP_04.06.2021_00h00	1.86498e-29	5.42708e-27	1.18884e-20	3.56653e-20	[3, 4]	Group1	34.3648	211	[A1BG, ACAA1, ACLY, ACTR10, ACTR1B, ACTR2, ADA2, ADAM8, ADGRE2, AHSG, AIFM2, ALAD, ALDOA, ALDOC, AMPD3, ANO6, ANPEP, ANXA2, APAF1, ARL8A, ARPC5, ATAD3B, ATP6AP2, BIN2, BST2, BTK, C3, C6orf120, CAB39, CAP1, CAT, CBL, CCT8, CD36, CD44, CD59, CD63, CD84, CHI3L1, CHIT1, CKAP4, COMMD9, COTL1, CPNE1, CPNE3, CRAT, CTSB, CTSD, CYB5R3, CYBA, DDOST, DDX3X, DGAT1, DNAJC3, DNAJC5, DOCK2, DSP, DYNC1H1, DYNC1L…
GO:0002446	neutrophil mediated immunity	GO_ImmuneSystemProcess-EBI-UniProt-GOA-ACAP-ARAP_04.06.2021_00h00	3.74891e-28	1.07594e-25	1.18884e-20	3.56653e-20	[4]	Group1	35.0719	195	[A1BG, ACAA1, ACLY, ACTR10, ACTR1B, ACTR2, ADA2, ADAM17, ADAM8, AHSG, AIFM2, ALAD, ALDOA, ALDOC, AMPD3, ANO6, ANPEP, ANXA2, APAF1, ARL8A, ARPC5, ATAD3B, ATP6AP2, BIN2, BST2, C3, C6orf120, CAB39, CAP1, CARD9, CAT, CCT8, CD36, CD44, CD59, CD63, CHI3L1, CHIT1, CKAP4, COMMD9, COTL1, CPNE1, CPNE3, CRAT, CTSB, CTSD, CYB5R3, CYBA, DDOST, DDX3X, DGAT1, DNAJC3, DNAJC5, DOCK2, DSP, DYNC1H1, DYNC1LI1, DYNLL…
GO:0042119	neutrophil activation	GO_ImmuneSystemProcess-EBI-UniProt-GOA-ACAP-ARAP_04.06.2021_00h00	3.06433e-27	8.73333e-25	1.18884e-20	3.56653e-20	[4]	Group1	34.7748	193	[A1BG, ACAA1, ACLY, ACTR10, ACTR1B, ACTR2, ADA2, ADAM8, AHSG, AIFM2, ALAD, ALDOA, ALDOC, AMPD3, ANO6, ANPEP, ANXA2, APAF1, ARL8A, ARPC5, ATAD3B, ATP6AP2, BIN2, BST2, C3, C6orf120, CAB39, CAP1, CAT, CCT8, CD36, CD44, CD59, CD63, CHI3L1, CHIT1, CKAP4, COMMD9, COTL1, CPNE1, CPNE3, CRAT, CTSB, CTSD, CYB5R3, CYBA, DDOST, DDX3X, DGAT1, DNAJC3, DNAJC5, DOCK2, DSP, DYNC1H1, DYNC1LI1, DYNLL1, DYNLT1, EEF1…
GO:0002283	neutrophil activation involved in immune response	GO_ImmuneSystemProcess-EBI-UniProt-GOA-ACAP-ARAP_04.06.2021_00h00	2.4995e-28	7.22354e-26	1.18884e-20	3.56653e-20	[4, 5]	Group1	35.3591	192	[A1BG, ACAA1, ACLY, ACTR10, ACTR1B, ACTR2, ADA2, ADAM8, AHSG, AIFM2, ALAD, ALDOA, ALDOC, AMPD3, ANO6, ANPEP, ANXA2, APAF1, ARL8A, ARPC5, ATAD3B, ATP6AP2, BIN2, BST2, C3, C6orf120, CAB39, CAP1, CAT, CCT8, CD36, CD44, CD59, CD63, CHI3L1, CHIT1, CKAP4, COMMD9, COTL1, CPNE1, CPNE3, CRAT, CTSB, CTSD, CYB5R3, CYBA, DDOST, DDX3X, DGAT1, DNAJC3, DNAJC5, DOCK2, DSP, DYNC1H1, DYNC1LI1, DYNLL1, DYNLT1, EEF1…
GO:0043312	neutrophil degranulation	GO_ImmuneSystemProcess-EBI-UniProt-GOA-ACAP-ARAP_04.06.2021_00h00	2.48717e-28	7.21279e-26	1.18884e-20	3.56653e-20	[3, 5, 6]	Group1	35.5019	191	[A1BG, ACAA1, ACLY, ACTR10, ACTR1B, ACTR2, ADA2, ADAM8, AHSG, AIFM2, ALAD, ALDOA, ALDOC, AMPD3, ANO6, ANPEP, ANXA2, APAF1, ARL8A, ARPC5, ATAD3B, ATP6AP2, BIN2, BST2, C3, C6orf120, CAB39, CAP1, CAT, CCT8, CD36, CD44, CD59, CD63, CHI3L1, CHIT1, CKAP4, COMMD9, COTL1, CPNE1, CPNE3, CRAT, CTSB, CTSD, CYB5R3, CYBA, DDOST, DDX3X, DGAT1, DNAJC3, DNAJC5, DOCK2, DSP, DYNC1H1, DYNC1LI1, DYNLL1, DYNLT1, EEF1…
GO:0050778	positive regulation of immune response	GO_ImmuneSystemProcess-EBI-UniProt-GOA-ACAP-ARAP_04.06.2021_00h00	2.12744e-06	0.000582917	1.21611e-09	2.43222e-09	[2, 3]	Group2	23.0861	193	[A2M, ABI1, ACTB, ACTG1, ACTR2, ACTR3, ADA, ADAM8, ANXA1, ARPC2, ARPC4, ARPC5, BAG6, BAIAP2, BAX, BTK, C1QB, C1R, C2, C3, C4A, C4B, C4BPA, C6, C8B, CARD9, CD276, CD40, CD59, CD81, CFB, CFH, CFI, CMKLR1, CPN2, CPNE1, CSRP1, CYBA, DGKZ, DHX9, DUSP3, EP300, EXOSC3, FADD, FCER1G, FGR, FPR1, GRB2, GRN, HAVCR2, HLA-B, HMGB2, HPX, HRG, HSP90AA1, HSPD1, ICAM3, IFI35, IGHA1, IGHA2, IGHD, IGHG1, IGHG2, IGH…
GO:0002253	activation of immune response	GO_ImmuneSystemProcess-EBI-UniProt-GOA-ACAP-ARAP_04.06.2021_00h00	9.1265e-08	2.51891e-05	1.21611e-09	2.43222e-09	[1, 3, 4]	Group2	25.1192	158	[A2M, ABI1, ACTB, ACTG1, ACTR2, ACTR3, ADA, ARPC2, ARPC4, ARPC5, BAG6, BAIAP2, BAX, BTK, C1QB, C1R, C2, C3, C4A, C4B, C4BPA, C6, C8B, CARD9, CD276, CD59, CD81, CFB, CFH, CFI, CMKLR1, CPN2, CPNE1, CSRP1, DGKZ, DUSP3, EP300, FCER1G, FGR, FPR1, GRB2, HSP90AA1, ICAM3, IGHA1, IGHA2, IGHD, IGHG1, IGHG2, IGHG3, IGHM, IGHV1-69D, IGHV3-11, IGHV3-49, IGHV3-66, IGHV3-7, IGHV3-72, IGHV4-4, IGHV6-1, IGKC, IGK…
GO:0002474	antigen processing and presentation of peptide antigen via MHC class I	GO_ImmuneSystemProcess-EBI-UniProt-GOA-ACAP-ARAP_04.06.2021_00h00	6.85344e-18	1.93952e-15	1.21611e-09	2.43222e-09	[3]	Group2	54.3689	56	[CALR, CANX, CD36, CYBA, FCER1G, HFE, HLA-B, IDE, IFI30, IKBKG, ITGAV, ITGB5, LNPEP, NCF1, NCF2, PNKD, PSMA1, PSMA4, PSMA5, PSMA6, PSMA7, PSMB3, PSMB5, PSMB6, PSMB9, PSMC1, PSMC2, PSMC3, PSMC4, PSMC5, PSMC6, PSMD1, PSMD10, PSMD11, PSMD12, PSMD13, PSMD14, PSMD3, PSMD4, PSMD6, PSMD7, PSMD8, PSMD9, PSME1, PSME2, PSME4, PSMF1, SAR1B, SEC22B, SEC23A, SEC24A, SEC24B, SEC24C, SEC24D, SNAP23, VAMP8]
GO:0002478	antigen processing and presentation of exogenous peptide antigen	GO_ImmuneSystemProcess-EBI-UniProt-GOA-ACAP-ARAP_04.06.2021_00h00	2.58602e-15	7.26672e-13	1.21611e-09	2.43222e-09	[3]	Group2	41.3979	77	[ACTR10, ACTR1A, ACTR1B, AP1B1, AP1S1, AP1S2, AP2A1, CALR, CANX, CAPZA1, CAPZA2, CD36, CLTA, CLTC, CTSD, CYBA, DCTN2, DCTN3, DCTN4, DCTN5, DYNC1H1, DYNC1I2, DYNC1LI1, DYNC1LI2, DYNLL1, FCER1G, HFE, HLA-B, IFI30, IKBKG, ITGAV, ITGB5, KLC1, LGMN, LNPEP, NCF1, NCF2, PSMA1, PSMA4, PSMA5, PSMA6, PSMA7, PSMB3, PSMB5, PSMB6, PSMB9, PSMC1, PSMC2, PSMC3, PSMC4, PSMC5, PSMC6, PSMD1, PSMD10, PSMD11, PSMD12,…
GO:0002764	immune response-regulating signaling pathway	GO_ImmuneSystemProcess-EBI-UniProt-GOA-ACAP-ARAP_04.06.2021_00h00	2.15512e-05	0.00577573	1.21611e-09	2.43222e-09	[3]	Group2	23.9286	134	[ABI1, ACTB, ACTG1, ACTR2, ACTR3, ADA, ARPC2, ARPC4, ARPC5, BAG6, BAIAP2, BAX, BTK, CARD9, CD276, CD40, CD81, CMKLR1, DGKZ, DUSP3, EP300, FCER1G, FGR, FPR1, GRB2, HSP90AA1, ICAM3, IGHA1, IGHA2, IGHD, IGHG1, IGHG2, IGHG3, IGHM, IGHV1-69D, IGHV3-11, IGHV3-49, IGHV3-66, IGHV3-7, IGHV3-72, IGHV4-4, IGHV6-1, IGKC, IGKV1-12, IGKV1-5, IGKV1D-33, IGKV2-28, IGKV3-20, IGKV4-1, IGLC7, IGLL5, IGLV1-51, IGLV3…
GO:0002433	immune response-regulating cell surface receptor signaling pathway involved in phagocytosis	GO_ImmuneSystemProcess-EBI-UniProt-GOA-ACAP-ARAP_04.06.2021_00h00	0.000172654	0.04489	1.21611e-09	2.43222e-09	[2, 5]	Group2	29.6053	45	[ABI1, ACTB, ACTG1, ACTR2, ACTR3, ARPC2, ARPC4, ARPC5, BAIAP2, FGR, GRB2, HSP90AA1, IGHG1, IGHG2, IGHG3, IGHV3-11, IGHV3-7, IGKC, IGKV1-12, IGKV1-5, IGKV1D-33, IGKV2-28, IGKV3-20, IGKV4-1, IGLC7, IGLV1-51, IGLV3-19, IGLV3-21, LIMK1, LYN, MAPK3, MYO1C, MYO1E, NCK1, NCKAP1L, PIK3R1, POTEF, PTPRC, PTPRJ, RAP1A, SRC, VAV2, VAV3, WAS, WIPF1]
GO:0002757	immune response-activating signal transduction	GO_ImmuneSystemProcess-EBI-UniProt-GOA-ACAP-ARAP_04.06.2021_00h00	2.16313e-05	0.00577555	1.21611e-09	2.43222e-09	[2, 4, 5]	Group2	24.2366	127	[ABI1, ACTB, ACTG1, ACTR2, ACTR3, ADA, ARPC2, ARPC4, ARPC5, BAG6, BAIAP2, BAX, BTK, CARD9, CD276, CD81, CMKLR1, DGKZ, DUSP3, EP300, FCER1G, FGR, FPR1, GRB2, HSP90AA1, ICAM3, IGHA1, IGHA2, IGHD, IGHG1, IGHG2, IGHG3, IGHM, IGHV1-69D, IGHV3-11, IGHV3-49, IGHV3-66, IGHV3-7, IGHV3-72, IGHV4-4, IGHV6-1, IGKC, IGKV1-12, IGKV1-5, IGKV1D-33, IGKV2-28, IGKV3-20, IGKV4-1, IGLC7, IGLL5, IGLV1-51, IGLV3-19, I…
GO:0002768	immune response-regulating cell surface receptor signaling pathway	GO_ImmuneSystemProcess-EBI-UniProt-GOA-ACAP-ARAP_04.06.2021_00h00	1.57237e-05	0.00426112	1.21611e-09	2.43222e-09	[4]	Group2	24.0575	134	[ABI1, ACTB, ACTG1, ACTR2, ACTR3, ADA, ARPC2, ARPC4, ARPC5, BAG6, BAIAP2, BAX, BTK, CARD9, CD276, CD40, CD81, CMKLR1, DGKZ, DUSP3, EP300, FCER1G, FGR, FPR1, GRB2, HSP90AA1, ICAM3, IGHA1, IGHA2, IGHD, IGHG1, IGHG2, IGHG3, IGHM, IGHV1-69D, IGHV3-11, IGHV3-49, IGHV3-66, IGHV3-7, IGHV3-72, IGHV4-4, IGHV6-1, IGKC, IGKV1-12, IGKV1-5, IGKV1D-33, IGKV2-28, IGKV3-20, IGKV4-1, IGLC7, IGLL5, IGLV1-51, IGLV3…
GO:0042590	antigen processing and presentation of exogenous peptide antigen via MHC class I	GO_ImmuneSystemProcess-EBI-UniProt-GOA-ACAP-ARAP_04.06.2021_00h00	1.48419e-15	4.18541e-13	1.21611e-09	2.43222e-09	[4]	Group2	55.2941	47	[CALR, CD36, CYBA, FCER1G, HFE, HLA-B, IFI30, IKBKG, ITGAV, ITGB5, LNPEP, NCF1, NCF2, PSMA1, PSMA4, PSMA5, PSMA6, PSMA7, PSMB3, PSMB5, PSMB6, PSMB9, PSMC1, PSMC2, PSMC3, PSMC4, PSMC5, PSMC6, PSMD1, PSMD10, PSMD11, PSMD12, PSMD13, PSMD14, PSMD3, PSMD4, PSMD6, PSMD7, PSMD8, PSMD9, PSME1, PSME2, PSME4, PSMF1, SEC22B, SNAP23, VAMP8]
GO:0045089	positive regulation of innate immune response	GO_ImmuneSystemProcess-EBI-UniProt-GOA-ACAP-ARAP_04.06.2021_00h00	8.59224e-05	0.0225976	1.21611e-09	2.43222e-09	[3, 4, 5]	Group2	27.4262	65	[ADAM8, CARD9, DHX9, EP300, FADD, FCER1G, HAVCR2, HMGB2, HPX, HSP90AA1, ICAM3, IFI35, IKBKG, IRF3, LAMP1, LBP, LSM14A, LYN, MATR3, MAVS, MYO1C, NECTIN2, NONO, PAK2, PRKDC, PSMA1, PSMA4, PSMA5, PSMA6, PSMA7, PSMB3, PSMB5, PSMB6, PSMB9, PSMC1, PSMC2, PSMC3, PSMC4, PSMC5, PSMC6, PSMD1, PSMD10, PSMD11, PSMD12, PSMD13, PSMD14, PSMD3, PSMD4, PSMD6, PSMD7, PSMD8, PSMD9, PSME1, PSME2, PSME4, PSMF1, PYCAR…
GO:0002218	activation of innate immune response	GO_ImmuneSystemProcess-EBI-UniProt-GOA-ACAP-ARAP_04.06.2021_00h00	5.82714e-05	0.0153836	1.21611e-09	2.43222e-09	[2, 4, 5, 6]	Group2	30.3797	48	[CARD9, EP300, FCER1G, HSP90AA1, ICAM3, IKBKG, LYN, MATR3, MAVS, NONO, PAK2, PRKDC, PSMA1, PSMA4, PSMA5, PSMA6, PSMA7, PSMB3, PSMB5, PSMB6, PSMB9, PSMC1, PSMC2, PSMC3, PSMC4, PSMC5, PSMC6, PSMD1, PSMD10, PSMD11, PSMD12, PSMD13, PSMD14, PSMD3, PSMD4, PSMD6, PSMD7, PSMD8, PSMD9, PSME1, PSME2, PSME4, PSMF1, PYCARD, SKP1, SRC, TBK1, TYROBP]
GO:0002429	immune response-activating cell surface receptor signaling pathway	GO_ImmuneSystemProcess-EBI-UniProt-GOA-ACAP-ARAP_04.06.2021_00h00	2.16313e-05	0.00577555	1.21611e-09	2.43222e-09	[3, 5, 6]	Group2	24.2366	127	[ABI1, ACTB, ACTG1, ACTR2, ACTR3, ADA, ARPC2, ARPC4, ARPC5, BAG6, BAIAP2, BAX, BTK, CARD9, CD276, CD81, CMKLR1, DGKZ, DUSP3, EP300, FCER1G, FGR, FPR1, GRB2, HSP90AA1, ICAM3, IGHA1, IGHA2, IGHD, IGHG1, IGHG2, IGHG3, IGHM, IGHV1-69D, IGHV3-11, IGHV3-49, IGHV3-66, IGHV3-7, IGHV3-72, IGHV4-4, IGHV6-1, IGKC, IGKV1-12, IGKV1-5, IGKV1D-33, IGKV2-28, IGKV3-20, IGKV4-1, IGLC7, IGLL5, IGLV1-51, IGLV3-19, I…
GO:0002479	antigen processing and presentation of exogenous peptide antigen via MHC class I, TAP-dependent	GO_ImmuneSystemProcess-EBI-UniProt-GOA-ACAP-ARAP_04.06.2021_00h00	1.62585e-14	4.55239e-12	1.21611e-09	2.43222e-09	[5]	Group2	55	44	[CALR, CD36, CYBA, HFE, HLA-B, IKBKG, ITGAV, ITGB5, NCF1, NCF2, PSMA1, PSMA4, PSMA5, PSMA6, PSMA7, PSMB3, PSMB5, PSMB6, PSMB9, PSMC1, PSMC2, PSMC3, PSMC4, PSMC5, PSMC6, PSMD1, PSMD10, PSMD11, PSMD12, PSMD13, PSMD14, PSMD3, PSMD4, PSMD6, PSMD7, PSMD8, PSMD9, PSME1, PSME2, PSME4, PSMF1, SEC22B, SNAP23, VAMP8]
GO:0038093	Fc receptor signaling pathway	GO_ImmuneSystemProcess-EBI-UniProt-GOA-ACAP-ARAP_04.06.2021_00h00	4.80499e-11	1.34059e-08	1.21611e-09	2.43222e-09	[5]	Group2	33.7165	88	[ABI1, ACTB, ACTG1, ACTR2, ACTR3, ARPC2, ARPC4, ARPC5, BAIAP2, BTK, FCER1G, FGR, GRB2, HSP90AA1, IGHG1, IGHG2, IGHG3, IGHV3-11, IGHV3-7, IGKC, IGKV1-12, IGKV1-5, IGKV1D-33, IGKV2-28, IGKV3-20, IGKV4-1, IGLC7, IGLV1-51, IGLV3-19, IGLV3-21, IKBKG, LCP2, LIMK1, LYN, MAPK3, MYO1C, MYO1E, NCK1, NCKAP1L, NFATC1, PAK2, PIK3R1, POTEF, PPP3CA, PPP3CB, PSMA1, PSMA4, PSMA5, PSMA6, PSMA7, PSMB3, PSMB5, PSMB6…
GO:0060218	hematopoietic stem cell differentiation	GO_ImmuneSystemProcess-EBI-UniProt-GOA-ACAP-ARAP_04.06.2021_00h00	3.19704e-06	0.000872791	1.21611e-09	2.43222e-09	[5]	Group2	37.234	35	[CCM2, ERCC2, HSPA9, PRKDC, PSMA1, PSMA4, PSMA5, PSMA6, PSMA7, PSMB3, PSMB5, PSMB6, PSMB9, PSMC1, PSMC2, PSMC3, PSMC4, PSMC5, PSMC6, PSMD1, PSMD10, PSMD11, PSMD12, PSMD13, PSMD14, PSMD3, PSMD4, PSMD6, PSMD7, PSMD8, PSMD9, PSME1, PSME2, PSME4, PSMF1]
GO:1901532	regulation of hematopoietic progenitor cell differentiation	GO_ImmuneSystemProcess-EBI-UniProt-GOA-ACAP-ARAP_04.06.2021_00h00	7.31612e-07	0.000201193	1.21611e-09	2.43222e-09	[5]	Group2	38.5417	37	[CCM2, DPF2, HSPA9, NUDT21, PRKDC, PSMA1, PSMA4, PSMA5, PSMA6, PSMA7, PSMB3, PSMB5, PSMB6, PSMB9, PSMC1, PSMC2, PSMC3, PSMC4, PSMC5, PSMC6, PSMD1, PSMD10, PSMD11, PSMD12, PSMD13, PSMD14, PSMD3, PSMD4, PSMD6, PSMD7, PSMD8, PSMD9, PSME1, PSME2, PSME4, PSMF1, SPI1]
GO:0002758	innate immune response-activating signal transduction	GO_ImmuneSystemProcess-EBI-UniProt-GOA-ACAP-ARAP_04.06.2021_00h00	3.49132e-05	0.00925199	1.21611e-09	2.43222e-09	[3, 5, 6, 7]	Group2	32.5397	41	[CARD9, EP300, FCER1G, ICAM3, IKBKG, LYN, PAK2, PSMA1, PSMA4, PSMA5, PSMA6, PSMA7, PSMB3, PSMB5, PSMB6, PSMB9, PSMC1, PSMC2, PSMC3, PSMC4, PSMC5, PSMC6, PSMD1, PSMD10, PSMD11, PSMD12, PSMD13, PSMD14, PSMD3, PSMD4, PSMD6, PSMD7, PSMD8, PSMD9, PSME1, PSME2, PSME4, PSMF1, SKP1, SRC, TYROBP]
GO:0050851	antigen receptor-mediated signaling pathway	GO_ImmuneSystemProcess-EBI-UniProt-GOA-ACAP-ARAP_04.06.2021_00h00	0.000170507	0.0445023	1.21611e-09	2.43222e-09	[4, 6, 7]	Group2	24.93	89	[ADA, BAX, BTK, CD276, CD81, DGKZ, DUSP3, IGHA1, IGHA2, IGHD, IGHG1, IGHG2, IGHG3, IGHM, IGHV1-69D, IGHV3-11, IGHV3-49, IGHV3-66, IGHV3-7, IGHV3-72, IGHV4-4, IGHV6-1, IGKC, IGLC7, IGLL5, IKBKG, KHDRBS1, LAPTM5, LCP2, LGALS3, LILRB4, LPXN, LYN, NCK1, NCKAP1L, NECTIN2, PAK2, PHPT1, PIK3R1, PRAM1, PRKCB, PSEN1, PSMA1, PSMA4, PSMA5, PSMA6, PSMA7, PSMB3, PSMB5, PSMB6, PSMB9, PSMC1, PSMC2, PSMC3, PSMC4…
GO:0038096	Fc-gamma receptor signaling pathway involved in phagocytosis	GO_ImmuneSystemProcess-EBI-UniProt-GOA-ACAP-ARAP_04.06.2021_00h00	0.000172654	0.04489	1.21611e-09	2.43222e-09	[3, 5, 6, 7, 8]	Group2	29.6053	45	[ABI1, ACTB, ACTG1, ACTR2, ACTR3, ARPC2, ARPC4, ARPC5, BAIAP2, FGR, GRB2, HSP90AA1, IGHG1, IGHG2, IGHG3, IGHV3-11, IGHV3-7, IGKC, IGKV1-12, IGKV1-5, IGKV1D-33, IGKV2-28, IGKV3-20, IGKV4-1, IGLC7, IGLV1-51, IGLV3-19, IGLV3-21, LIMK1, LYN, MAPK3, MYO1C, MYO1E, NCK1, NCKAP1L, PIK3R1, POTEF, PTPRC, PTPRJ, RAP1A, SRC, VAV2, VAV3, WAS, WIPF1]
GO:0038094	Fc-gamma receptor signaling pathway	GO_ImmuneSystemProcess-EBI-UniProt-GOA-ACAP-ARAP_04.06.2021_00h00	0.000120033	0.0314487	1.21611e-09	2.43222e-09	[6]	Group2	29.8701	46	[ABI1, ACTB, ACTG1, ACTR2, ACTR3, ARPC2, ARPC4, ARPC5, BAIAP2, FCER1G, FGR, GRB2, HSP90AA1, IGHG1, IGHG2, IGHG3, IGHV3-11, IGHV3-7, IGKC, IGKV1-12, IGKV1-5, IGKV1D-33, IGKV2-28, IGKV3-20, IGKV4-1, IGLC7, IGLV1-51, IGLV3-19, IGLV3-21, LIMK1, LYN, MAPK3, MYO1C, MYO1E, NCK1, NCKAP1L, PIK3R1, POTEF, PTPRC, PTPRJ, RAP1A, SRC, VAV2, VAV3, WAS, WIPF1]
GO:0038095	Fc-epsilon receptor signaling pathway	GO_ImmuneSystemProcess-EBI-UniProt-GOA-ACAP-ARAP_04.06.2021_00h00	7.36999e-08	2.04149e-05	1.21611e-09	2.43222e-09	[6]	Group2	33.5135	62	[BTK, FCER1G, GRB2, IGHV3-11, IGHV3-7, IGKC, IGKV1-12, IGKV1-5, IGKV1D-33, IGKV2-28, IGKV3-20, IGKV4-1, IGLC7, IGLV1-51, IGLV3-19, IGLV3-21, IKBKG, LCP2, LYN, MAPK3, NFATC1, PAK2, PIK3R1, PPP3CA, PPP3CB, PSMA1, PSMA4, PSMA5, PSMA6, PSMA7, PSMB3, PSMB5, PSMB6, PSMB9, PSMC1, PSMC2, PSMC3, PSMC4, PSMC5, PSMC6, PSMD1, PSMD10, PSMD11, PSMD12, PSMD13, PSMD14, PSMD3, PSMD4, PSMD6, PSMD7, PSMD8, PSMD9, P…
GO:1902036	regulation of hematopoietic stem cell differentiation	GO_ImmuneSystemProcess-EBI-UniProt-GOA-ACAP-ARAP_04.06.2021_00h00	4.80105e-08	1.33469e-05	1.21611e-09	2.43222e-09	[6]	Group2	43.5897	34	[CCM2, HSPA9, PRKDC, PSMA1, PSMA4, PSMA5, PSMA6, PSMA7, PSMB3, PSMB5, PSMB6, PSMB9, PSMC1, PSMC2, PSMC3, PSMC4, PSMC5, PSMC6, PSMD1, PSMD10, PSMD11, PSMD12, PSMD13, PSMD14, PSMD3, PSMD4, PSMD6, PSMD7, PSMD8, PSMD9, PSME1, PSME2, PSME4, PSMF1]
GO:0002220	innate immune response activating cell surface receptor signaling pathway	GO_ImmuneSystemProcess-EBI-UniProt-GOA-ACAP-ARAP_04.06.2021_00h00	2.04527e-05	0.00550178	1.21611e-09	2.43222e-09	[4, 6, 7, 8]	Group2	32.8	41	[CARD9, EP300, FCER1G, ICAM3, IKBKG, LYN, PAK2, PSMA1, PSMA4, PSMA5, PSMA6, PSMA7, PSMB3, PSMB5, PSMB6, PSMB9, PSMC1, PSMC2, PSMC3, PSMC4, PSMC5, PSMC6, PSMD1, PSMD10, PSMD11, PSMD12, PSMD13, PSMD14, PSMD3, PSMD4, PSMD6, PSMD7, PSMD8, PSMD9, PSME1, PSME2, PSME4, PSMF1, SKP1, SRC, TYROBP]
GO:0050852	T cell receptor signaling pathway	GO_ImmuneSystemProcess-EBI-UniProt-GOA-ACAP-ARAP_04.06.2021_00h00	1.98109e-05	0.00534894	1.21611e-09	2.43222e-09	[5, 7, 8]	Group2	28.7671	63	[ADA, CD276, CD81, DGKZ, DUSP3, IKBKG, KHDRBS1, LAPTM5, LCP2, LGALS3, LILRB4, NCK1, NECTIN2, PAK2, PHPT1, PIK3R1, PRAM1, PSEN1, PSMA1, PSMA4, PSMA5, PSMA6, PSMA7, PSMB3, PSMB5, PSMB6, PSMB9, PSMC1, PSMC2, PSMC3, PSMC4, PSMC5, PSMC6, PSMD1, PSMD10, PSMD11, PSMD12, PSMD13, PSMD14, PSMD3, PSMD4, PSMD6, PSMD7, PSMD8, PSMD9, PSME1, PSME2, PSME4, PSMF1, PTPN6, PTPRC, PTPRJ, RAB29, RHBDF2, RIPK2, RNF31,…
GO:0002223	stimulatory C-type lectin receptor signaling pathway	GO_ImmuneSystemProcess-EBI-UniProt-GOA-ACAP-ARAP_04.06.2021_00h00	8.09031e-06	0.00220056	1.21611e-09	2.43222e-09	[5, 7, 8, 9]	Group2	33.8843	41	[CARD9, EP300, FCER1G, ICAM3, IKBKG, LYN, PAK2, PSMA1, PSMA4, PSMA5, PSMA6, PSMA7, PSMB3, PSMB5, PSMB6, PSMB9, PSMC1, PSMC2, PSMC3, PSMC4, PSMC5, PSMC6, PSMD1, PSMD10, PSMD11, PSMD12, PSMD13, PSMD14, PSMD3, PSMD4, PSMD6, PSMD7, PSMD8, PSMD9, PSME1, PSME2, PSME4, PSMF1, SKP1, SRC, TYROBP]
